# Investigation of Neurons and Microglia from *APOE3* Induced Pluripotent Stem Cells using Data-Independent Acquisitions on a ZenoTOF 7600

**DOI:** 10.1101/2025.11.02.686128

**Authors:** Jordan B. Burton, Tyne McHugh, Charles A. Schurman, Joanna Bons, Maria Sanchez, Lisa M. Ellerby, Birgit Schilling

**Affiliations:** Buck Institute for Research on Aging, Novato, CA, USA; Leonard Davis School of Gerontology, University of Southern California, Los Angeles, CA 90893, United States

## Abstract

Induced pluripotent stem cell (iPSC)-derived neurons and microglia are valuable human models for studying neurodegenerative diseases. Specifically, the apolipoprotein E4 (*APOE4*) gene is a major genetic risk factor for late-onset Alzheimer’s disease. Apolipoprotein E (*APOE*) alleles E2, E3 and E4 can be beneficial, neutral, or increase the risk of Alzheimer’s disease (AD). Here, we developed a proteomic workflow using data-independent acquisitions to provide a quantitative mass spectrometric proteome analysis, and proteomic screening assays for brain-specific cell types derived from iPSC. Protein groups were quantified in *APOE3* neurons and microglia, respectively, with ∼80% overlap. Cell type-specific markers and enriched pathways reflected the specialized functions of each cell type, such as synaptic signaling in neurons and immune and inflammatory responses in microglia. The neuron-specific markers included proteins APP, CALB1, CALB2, DLGs, GAP43, NEFL, MAPs; while microglial markers included proteins AIF1, CDs, MMP9, and ITGAM. Ultimately, the combination of robust iPSC differentiation and sensitive proteomic screening assays described here provides a valuable platform for probing the cellular mechanisms underlying neurological disorders.

**Significance:** The quantification of dysregulated proteins and pathways in patient-derived neurons and microglia can provide insights into disease etiology and progression. More broadly, this DIA approach enables deep proteome profiling of unique iPSC-derived cell models, increasing their utility for investigating disease biology and therapeutic development. We focused on iPSC models from two important cell types of the brain, excitatory neurons and microglia. We integrated the proteomes of these two cell types. These tools provide robust biological and mass spectrometric screening tools for future therapeutic interventions using disease-relevant human brain cell types or brain organoid models.

**Graphical abstract:** 

**Highlights:**

- Presentation of a proteomic workflow using data-independent acquisitions to monitor and screen proteomes of iPSC-derived brain cell types.
- Quick MS Assays to determine protein profiles of iPSC-derived neurons and microglia.
- Characterization of different cell type proteomes from *APOE3* iPSCs.
- Revealing of neuron-specific markers and microglia-specific markers by mass spectrometry.
- Step-by-step instructions for the set-up of the DIA-MS assays
