## Supplementary Table S1 for "Investigation of Neurons and Microglia from *APOE3* Induced Pluripotent Stem Cells using Data-Independent Acquisitions on a ZenoTOF 7600"

### Sheet: Sheet1
S1 Table: ZenoTOF 80 variable window isolation scheme
Precursor Ion Start Mass (Da)	Precursor Ion Stop Mass (Da)
399.5	411.5
405.5	417.5
416.5	427.5
426.5	436.5
435.5	445.5
444.5	453.5
452.5	461.5
460.5	468.5
467.5	475.5
474.5	481.5
480.5	487.5
486.5	493.5
492.5	499.5
498.5	505.5
504.5	511.5
510.5	517.5
516.5	523.5
522.5	528.5
527.5	533.5
532.5	538.5
537.5	543.5
542.5	548.5
547.5	553.5
552.5	558.5
557.5	563.5
562.5	568.5
567.5	573.5
572.5	578.5
577.5	583.5
582.5	588.5
587.5	593.5
592.5	598.5
597.5	602.5
601.5	606.5
605.5	610.5
609.5	615.5
614.5	620.5
619.5	625.5
624.5	630.5
629.5	635.5
634.5	640.5
639.5	645.5
644.5	650.5
649.5	655.5
654.5	660.5
659.5	665.5
664.5	670.5
669.5	675.5
674.5	681.5
680.5	687.5
686.5	693.5
692.5	699.5
698.5	705.5
704.5	711.5
710.5	717.5
716.5	724.5
723.5	731.5
730.5	738.5
737.5	745.5
744.5	752.5
751.5	759.5
758.5	767.5
766.5	775.5
774.5	783.5
782.5	791.5
790.5	800.5
799.5	809.5
808.5	818.5
817.5	828.5
827.5	839.5
838.5	850.5
849.5	861.5
860.5	873.5
872.5	887.5
886.5	901.5
900.5	917.5
916.5	936.5
935.5	955.5
954.5	976.5
975.5	1000.5
